# Genome-scale profiling reveals higher proportions of phylogenetic signal in non-coding data

**DOI:** 10.1101/712646

**Authors:** Robert Literman, Rachel S. Schwartz

**Affiliations:** University of Rhode Island

## Abstract

Accurate estimates of species relationships are integral to our understanding of evolution, yet many relationships remain controversial despite whole-genome sequence data. These controversies are due in part to complex patterns of phylogenetic and non-phylogenetic signal coming from regions of the genome experiencing distinct evolutionary forces, which can be difficult to disentangle. Here we profile the amounts and proportions of phylogenetic and non-phylogenetic signal derived from loci spread across mammalian genomes. We identified orthologous sequences from primates, rodents, and pecora, annotated sites as one or more of nine locus types (e.g. coding, intronic, intergenic), and profiled the phylogenetic information contained within locus types across evolutionary timescales associated with each clade. In all cases, non-coding loci provided more overall signal and a higher proportion of phylogenetic signal compared to coding loci. This suggests potential benefits of shifting away from primarily targeting genes or coding regions for phylogenetic studies, particularly in this era of accessible whole genome sequence data. In contrast to long-held assumptions about the phylogenetic utility of more variable genomic regions, most locus types provided relatively consistent phylogenetic information across timescales, although we find evidence that coding and intronic regions may, respectively and to a limited degree, inform disproportionately about older and younger splits. As part of this work we also validate the SISRS pipeline as an annotation-free ortholog discovery pipeline capable of identifying millions of phylogenetically informative sites directly from raw sequencing reads.
