## Supplemental_Tables for "Genome-scale profiling reveals higher proportions of phylogenetic signal in non-coding data"

### Sheet: Table S1
Dataset	Species	SISRS ID	Grouping	SRR	Raw Base Count	Trimmed Base Count
Pecora	Balaena mysticetus	BalMys	Outgroup	SRR1685384	141656000000	106873000000
Pecora	Bison bison	BisBis	Ingroup	SRR3509077	27517633600	23753953729
Pecora	Bison bison	BisBis	Ingroup	SRR3509078	50468900200	41227515066
Pecora	Bos taurus	BosTau	Ingroup	ERR1747046	31293532558	28619736405
Pecora	Bos taurus	BosTau	Ingroup	ERR1747047	37008247257	34103125669
Pecora	Bubalis bubalis	BubBub	Ingroup	SRR4477891	35611565135	23326832051
Pecora	Bubalis bubalis	BubBub	Ingroup	SRR4477896	41360491323	33416780352
Pecora	Bubalis bubalis	BubBub	Ingroup	SRR4477899	38328592989	32631628379
Pecora	Capra aegagrus	CapAeg	Ingroup	ERR470100	45083463824	38392615220
Pecora	Capra aegagrus	CapAeg	Ingroup	ERR470104	43442829632	37652603914
Pecora	Capra aegagrus	CapAeg	Ingroup	ERR470106	45847734630	37955847828
Pecora	Capra hircus	CapHir	Ingroup	ERR234319	47492549656	38191303923
Pecora	Capra hircus	CapHir	Ingroup	ERR248918	47799870897	38019761596
Pecora	Capra hircus	CapHir	Ingroup	ERR315506	48902902602	38305036865
Pecora	Capra hircus	CapHir	Ingroup	ERR318227	25959305400	7217314351
Pecora	Capra hircus	CapHir	Ingroup	ERR318228	25733487400	7255370173
Pecora	Capra hircus	CapHir	Ingroup	ERR318229	21330141000	6241037103
Pecora	Elaphurus davidianus	ElaDav	Ingroup	SRR5762662	17945005800	13585863549
Pecora	Elaphurus davidianus	ElaDav	Ingroup	SRR5762663	18056075000	13363583138
Pecora	Elaphurus davidianus	ElaDav	Ingroup	SRR5762664	18084273000	13440331175
Pecora	Elaphurus davidianus	ElaDav	Ingroup	SRR5762668	18652209200	13788223894
Pecora	Giraffa tippelskirchi	GirTip	Ingroup	SRR3218457	45649294106	26258258214
Pecora	Giraffa tippelskirchi	GirTip	Ingroup	SRR3218458	45966758318	27072807137
Pecora	Hippopotamus amphibius	HipAmp	Outgroup	SRR5663646	62566113800	51207958793
Pecora	Hippopotamus amphibius	HipAmp	Outgroup	SRR5663648	34392185400	25106117455
Pecora	Hippopotamus amphibius	HipAmp	Outgroup	SRR5663649	48231561200	38157820169
Pecora	Odocoileus virginianus	OdoVir	Ingroup	SRR4069807	46798803894	33282333483
Pecora	Odocoileus virginianus	OdoVir	Ingroup	SRR4069809	48101722276	31365334317
Pecora	Okapia johnstoni	OkaJoh	Ingroup	SRR3217625	40168654500	29962308361
Pecora	Okapia johnstoni	OkaJoh	Ingroup	SRR3217884	41012150100	23376190152
Pecora	Ovis aries	OviAri	Ingroup	ERR2099815	45970038698	31543528541
Pecora	Ovis aries	OviAri	Ingroup	ERR2099817	43372483934	32506518550
Primates	Aotus nancymaae	AotNan	Outgroup	SRR1692993	39314958010	31395771931
Primates	Aotus nancymaae	AotNan	Outgroup	SRR1692996	44760433408	32589747156
Primates	Callithrix jacchus	CalJac	Outgroup	SRR1272418	21674262000	13556429230
Primates	Callithrix jacchus	CalJac	Outgroup	SRR1272478	21680103400	11670448673
Primates	Callithrix jacchus	CalJac	Outgroup	SRR1282349	21214859600	11844922791
Primates	Colobus angolensis	ColAng	Ingroup	SRR1687495	39857369824	28078250803
Primates	Colobus angolensis	ColAng	Ingroup	SRR1687501	30215237770	16083420258
Primates	Gorilla gorilla	GorGor	Ingroup	SRR748174	30883616784	23918247505
Primates	Gorilla gorilla	GorGor	Ingroup	SRR748178	29273543464	23771537269
Primates	Homo sapiens	HomSap	Ingroup	ERR229778	23832495502	15233848134
Primates	Homo sapiens	HomSap	Ingroup	ERR229779	22901938668	14576558922
Primates	Homo sapiens	HomSap	Ingroup	ERR229780	23813984424	14605735134
Primates	Homo sapiens	HomSap	Ingroup	ERR229784	24750818408	15462105827
Primates	Hylobates moloch	HylMol	Ingroup	SRR1390938	38791648835	30851959672
Primates	Hylobates moloch	HylMol	Ingroup	SRR1390939	39489207258	30105416418
Primates	Macaca mulatta	MacMul	Ingroup	SRR1952169	24248530258	18626188512
Primates	Macaca mulatta	MacMul	Ingroup	SRR1952179	22990102578	17160431745
Primates	Macaca mulatta	MacMul	Ingroup	SRR1952184	20844873082	16064843178
Primates	Macaca nemestrina	MacNem	Ingroup	SRR1698391	39166493666	26861812830
Primates	Macaca nemestrina	MacNem	Ingroup	SRR1698404	40630325046	31253753310
Primates	Macaca nemestrina	MacNem	Ingroup	SRR1698406	40270417404	30111261161
Primates	Pan paniscus	PanPan	Ingroup	SRR740816	20316744600	14521570579
Primates	Pan paniscus	PanPan	Ingroup	SRR740824	20638602800	14863170081
Primates	Pan paniscus	PanPan	Ingroup	SRR747643	20455079136	13514164390
Primates	Pan troglodytes	PanTro	Ingroup	SRR748063	25147444600	16783668060
Primates	Pan troglodytes	PanTro	Ingroup	SRR748064	24423085800	16243241071
Primates	Pan troglodytes	PanTro	Ingroup	SRR748065	23150602800	15780390054
Primates	Papio anubis	PapAnu	Ingroup	SRR1516196	19302397600	12944290961
Primates	Papio anubis	PapAnu	Ingroup	SRR1700532	19710499200	14548732140
Primates	Papio anubis	PapAnu	Ingroup	SRR1700533	18796015200	14039098435
Primates	Papio cynocephalus	PapCyn	Ingroup	SRR1513473	20055377600	11781575624
Primates	Papio cynocephalus	PapCyn	Ingroup	SRR1699449	19892160000	14017796498
Primates	Papio cynocephalus	PapCyn	Ingroup	SRR1699450	20037424400	14509604580
Rodents	Apodemus sylvaticus	ApoSyl	Ingroup	SRR2141382	17093342000	16972272362
Rodents	Apodemus sylvaticus	ApoSyl	Ingroup	SRR2141383	21324833531	21173738198
Rodents	Apodemus sylvaticus	ApoSyl	Ingroup	SRR2141384	22024702855	21822276457
Rodents	Apodemus uralensis	ApoUra	Ingroup	ERR1101669	101641000000	77392289175
Rodents	Ellobius lutescens	EllLut	Outgroup	SRR3492263	45706522830	24371508847
Rodents	Ellobius lutescens	EllLut	Outgroup	SRR3497434	47832602120	31638762866
Rodents	Mastomys coucha	MasCou	Ingroup	SRR6031622	27799595250	19731158469
Rodents	Mastomys coucha	MasCou	Ingroup	SRR6031623	112115000000	86545015865
Rodents	Mastomys coucha	MasCou	Ingroup	SRR6031631	28711529700	19855401474
Rodents	Meriones unguiculatus	MerUng	Ingroup	SRR7041744	37774089800	26955348226
Rodents	Meriones unguiculatus	MerUng	Ingroup	SRR7041746	41761979000	31942082133
Rodents	Meriones unguiculatus	MerUng	Ingroup	SRR7041747	39810096400	31689407001
Rodents	Mus caroli	MusCar	Ingroup	ERR133990	35349629200	17325257023
Rodents	Mus caroli	MusCar	Ingroup	ERR133991	35132678800	23117699432
Rodents	Mus caroli	MusCar	Ingroup	ERR133992	36581295400	25258558842
Rodents	Mus caroli	MusCar	Ingroup	ERR133993	35042431400	24122259093
Rodents	Mus musculus	MusMus	Ingroup	ERR1124330	90554829470	64083316157
Rodents	Mus musculus	MusMus	Ingroup	ERR1124338	85087652000	65455180535
Rodents	Mus spretus	MusSpr	Ingroup	ERR1124346	85561487036	64808688419
Rodents	Mus spretus	MusSpr	Ingroup	ERR1124347	91400007974	68286774403
Rodents	Peromyscus leucopus	PerLeu	Outgroup	SRR545958	20484421000	14399343391
Rodents	Peromyscus leucopus	PerLeu	Outgroup	SRR545959	18076876400	13088729138
Rodents	Peromyscus leucopus	PerLeu	Outgroup	SRR545960	23240114600	15040313906
Rodents	Psammomys obesus	PsaObe	Ingroup	SRR5067751	59296096500	30892217286
Rodents	Psammomys obesus	PsaObe	Ingroup	SRR5067752	51431944200	20831577817
Rodents	Psammomys obesus	PsaObe	Ingroup	SRR5067753	41288948700	15342913170
Rodents	Rattus nitidus	RatNit	Ingroup	SRR3948149	14963104600	12415200039
Rodents	Rattus nitidus	RatNit	Ingroup	SRR3948152	15178151400	12682970157
Rodents	Rattus nitidus	RatNit	Ingroup	SRR3948154	16807484800	13932129811
Rodents	Rattus norvegicus	RatNor	Ingroup	SRR1509316	35506410620	22806684371
Rodents	Rattus norvegicus	RatNor	Ingroup	SRR1509317	39924160720	29049911422

### Sheet: Table S2
Dataset	Contigs Assembled	N50 (bp)	Longest Contig (bp)	Composite Bases	Annotated Composite Bases	Percent Annotated Composite Bases
Pecora	3375179	148	18508	524476971	348289890	0.664071
Primates	3356297	152	7038	532512652	422161656	0.792773
Rodents	6407239	152	6445	1022381442	364997510	0.357007
Combined	2113479	146	8196	320262920	103213927	0.322279

### Sheet: Table S3
	Composite Genome Site Count				Percent of Reference Sites Assembled				Modfied Z-Score for Percent Assembled
Locus Type	Pecora	Primates	Rodents	Combined	Pecora	Primates	Rodents	Combined	Pecora	Primates	Rodents	Combined
CDS	6374618	7991639	6814890	3266450	0.197139	0.22412	0.186711	0.0916053	1.66149	2.07328	1	4.29226
Five Prime UTR	274524	1509745	1193444	405721	0.176018	0.145403	0.160907	0.0390749	1	0.228956	0.119692	0
Intergenic/Unannotated	234312422	174285472	171476950	39291066	0.124363	0.11904	0.112579	0.0268365	0.617816	1	2.21679	1
Intronic	105992896	185434227	158008365	46913468	0.14409	0.153351	0.163666	0.0387968	0	0.00350571	0	0.0227282
Long-noncoding RNAs	NA	143813362	93661007	36855634	NA	0.153232	0.163824	0.0392693	NA	0	0.00688515	0.015881
Noncoding Gene	NA	671317	1582200	168895	NA	0.157493	0.174773	0.0396234	NA	0.124646	0.48199	0.0448141
Pseudogene	38541	3739955	1495032	829961	0.0562679	0.0648953	0.0548208	0.0144014	2.75054	2.58359	4.72304	2.01608
Small RNAs	55704	113518	86588	25866	0.130726	0.11344	0.121231	0.0258481	0.418545	1.1638	1.84135	1.08076
Three Prime UTR	1426542	8472688	6976396	2841301	0.191514	0.192695	0.194172	0.06462	1.48532	1.1542	1.32372	2.08729

### Sheet: Table S4
		Focal Analysis		Combined Analysis
Focal Dataset	Species	Taxon Bases Called	Percent Composite Genome Called	Taxon Bases Called	Percent Composite Genome Called
Pecora	Balaena mysticetus	306275555	0.584	110295426	0.3444
Pecora	Bison bison	347606004	0.6628	114232194	0.3567
Pecora	Bos taurus	352002307	0.6711	115306144	0.36
Pecora	Bubalis bubalis	363550074	0.6932	118292130	0.3694
Pecora	Capra aegagrus	367716184	0.7011	117057687	0.3655
Pecora	Capra hircus	370984274	0.7073	119310554	0.3725
Pecora	Elaphurus davidianus	334990304	0.6387	112306623	0.3507
Pecora	Giraffa tippelskirchi	316277595	0.603	112455542	0.3511
Pecora	Hippopotamus amphibius	289129579	0.5513	101159136	0.3159
Pecora	Odocoileus virginianus	347415567	0.6624	114618863	0.3579
Pecora	Okapia johnstoni	310361645	0.5918	109829638	0.3429
Pecora	Ovis aries	352460757	0.672	114325623	0.357
Primates	Aotus nancymaae	359645924	0.6754	98263164	0.3068
Primates	Callithrix jacchus	326896611	0.6139	90658165	0.2831
Primates	Colobus angolensis	389299695	0.7311	106366385	0.3321
Primates	Gorilla gorilla	377347195	0.7086	104804815	0.3272
Primates	Homo sapiens	398334018	0.748	111009050	0.3466
Primates	Hylobates moloch	388503634	0.7296	107853999	0.3368
Primates	Macaca mulatta	353822510	0.6644	98257094	0.3068
Primates	Macaca nemestrina	413082130	0.7757	112144200	0.3502
Primates	Pan paniscus	361857018	0.6795	104274309	0.3256
Primates	Pan troglodytes	366880965	0.689	105081952	0.3281
Primates	Papio anubis	372981668	0.7004	103207798	0.3223
Primates	Papio cynocephalus	371096863	0.6969	102735863	0.3208
Rodents	Apodemus sylvaticus	409425734	0.4005	56238999	0.1756
Rodents	Apodemus uralensis	432638483	0.4232	59007106	0.1842
Rodents	Ellobius lutescens	234757421	0.2296	36736188	0.1147
Rodents	Mastomys coucha	458271719	0.4482	64933109	0.2027
Rodents	Meriones unguiculatus	385280263	0.3768	60671120	0.1894
Rodents	Mus caroli	461388083	0.4513	63089210	0.197
Rodents	Mus musculus	478167512	0.4677	63964720	0.1997
Rodents	Mus spretus	479883898	0.4694	64186532	0.2004
Rodents	Peromyscus leucopus	262384064	0.2566	42205318	0.1318
Rodents	Psammomys obesus	369211290	0.3611	60413285	0.1886
Rodents	Rattus nitidus	395708026	0.387	51010927	0.1593
Rodents	Rattus norvegicus	417520051	0.4084	53277827	0.1664

### Sheet: Table S5
Dataset	Composite Bases	Annotated Composite Bases	Percent Composite Annotated	Variable Sites	Singleton Sites	Parsimony-Informative Sites	Biallelic P.I. Sites	Biallelic P.I. Sites (No indels or missing taxa)	Biallelic P.I. Sites (1 indel or missing taxon)	Gain from Allowing 1 Missing	Annotated Biallelic P.I. Sites (No indels or missing taxa)	Percent SISRS Sites Annotated	Concordant SISRS Sites	Percent Concordant Sites	Percent Concordant Sites
Pecora	524476971	348289890	0.664071	85083658	47698420	37385238	33500141	10890450	17609357	0.616954	10076008	0.925215	8498320	0.843421	0.156579
Primates	532512652	422161656	0.792773	65427169	33957072	31470097	29198422	11862054	18444783	0.55494	11523818	0.971486	10382032	0.900919	0.0990805
Rodents	10223814421	364997510	0.0357007	155467941	89288017	66179924	58003231	3761214	7793266	1.07201	3113300	0.827738	2445584	0.785528	0.214472
Combined	320262920	103213927	0.322279	62161232	31270976	30890256	26725108	337663	633897	0.877307	300277	0.88928	204828	0.68213	0.31787

### Sheet: Table S6
	SISRS Site Count				Percent Composite Bases to SISRS				Modfied Z-Score for SISRS Filtering
Locus Type	Pecora	Primates	Rodents	Combined	Pecora	Primates	Rodents	Combined	Pecora	Primates	Rodents	Combined
CDS	156346	94306	284903	80624	0.0245263	0.0118006	0.041806	0.0246825	0	1.30431	21.1316	8.16253
Five Prime UTR	5322	24173	19157	4404	0.0193863	0.0160113	0.0160519	0.0108547	1	0.700415	4.5952	2.56522
Intergenic/Unannotated	6625459	4471169	1258262	80436	0.0282762	0.0256543	0.00733779	0.00204718	0.729534	0.682568	1	1
Intronic	3253771	5481429	1289450	96267	0.030698	0.02956	0.00816064	0.00205201	1.2007	1.24272	0.471656	0.998045
Long-noncoding RNAs	NA	4119353	886271	127960	NA	0.0286437	0.00946254	0.00347192	NA	1.11131	0.364276	0.423279
Noncoding Gene	NA	18708	14074	763	NA	0.0278676	0.00889521	0.0045176	NA	1	0	0
Pseudogene	318	64884	7475	1328	0.00825095	0.0173489	0.00499989	0.00160008	3.16639	0.508584	2.50114	1.18098
Small RNAs	508	1171	690	139	0.00911963	0.0103155	0.00796877	0.00537385	2.99738	1.5173	0.594855	0.346602
Three Prime UTR	38788	177037	128916	26921	0.0271902	0.020895	0.0184789	0.00947489	0.518262	0	6.15356	2.00666

### Sheet: Table S7
Dataset	Phlyogenetic Splits	Non-phylogenetic Splits	Median Phylogenetic Support	Median Non-phylogenetic Support	Phylogenetic vs Non-phylogenetic Split Support (Wilcoxon p-value)
Pecora	9	1142	569276	31	2.2e-07
Primates	9	1063	751617	10	2.1e-07
Rodents	9	1210	255151	12	2.2e-07
Combined	33	13385	2787	1	4.2e-31

### Sheet: Table S8
	Concordant Site Count				Percent Concordant SISRS Sites				Modfied Z-Score for Percent Concordant
Locus Type	Pecora	Primates	Rodents	Combined	Pecora	Primates	Rodents	Combined	Pecora	Primates	Rodents	Combined
CDS	124625	83208	198573	45606	0.79711	0.882319	0.696985	0.565663	2.9758	11.781	16.6631	4.70141
Five Prime UTR	4557	21866	15169	2843	0.856257	0.904563	0.791825	0.64555	1	1.68878	0.45628	1.815
Intergenic/Unannotated	5601548	4024601	1000114	58153	0.845458	0.900123	0.794838	0.722972	0.274103	1	1	0.982378
Intronic	2737659	4940510	1021822	68875	0.84138	0.901318	0.792448	0.715458	0	0.276286	0.568645	0.710879
Long-noncoding RNAs	NA	3714726	693810	86601	NA	0.901774	0.782842	0.676782	NA	0	1.16532	0.686541
Noncoding Gene	NA	16922	11082	552	NA	0.904533	0.787409	0.72346	NA	1.67054	0.340841	1
Pseudogene	255	58586	5900	924	0.801887	0.902934	0.789298	0.695783	2.65473	0.702645	0	0
Small RNAs	412	1047	549	105	0.811024	0.894108	0.795652	0.755396	2.04056	4.64252	1.14703	2.15387
Three Prime UTR	32916	159884	100727	17423	0.848613	0.903111	0.781338	0.64719	0.486171	0.809333	1.43672	1.75573

### Sheet: Table S9
Dataset	Oldest Split (mya)	Youngest Split (mya)
Pecora	4.18	25.1
Primates	4.81	23.1
Rodents	2.14	20.3
Combined	1.44	46.7

### Sheet: Table S10
Dataset	Annotation	Change in Percent Split Support per MY	StdErr	t_value	p_value	Adj_R_Sq
Pecora	CDS	0.0238	0.004763	4.9966	0.002461	0.773946
Pecora	fivePrimeUTR	0.000314	0.00025	1.25758	0.255275	0.076699
Pecora	intergenic	-0.02542	0.020843	-1.2197	0.268342	0.065131
Pecora	intronic	0.000896	0.019531	0.045893	0.964885	-0.16626
Pecora	pseudogene	7.14e-05	2.66e-05	2.68165	0.036456	0.469345
Pecora	smRNA	-7.84e-05	6.1e-05	-1.28604	0.245825	0.085434
Pecora	threePrimeUTR	0.000811	0.000632	1.28291	0.24685	0.084471
Primates	CDS	-0.00774	0.004759	-1.62671	0.154923	0.190395
Primates	fivePrimeUTR	0.000457	0.000727	0.628508	0.552829	-0.0946
Primates	intergenic	-0.06471	0.032529	-1.98916	0.093825	0.29696
Primates	intronic	0.074563	0.03387	2.20141	0.069966	0.354613
Primates	lncRNA	0.040936	0.01877	2.18091	0.071971	0.349223
Primates	ncGenes	-0.000308	0.000511	-0.60239	0.568967	-0.10013
Primates	pseudogene	-0.00125	0.000746	-1.67651	0.144653	0.20551
Primates	smRNA	1.25e-05	9.88e-05	0.126636	0.903366	-0.16356
Primates	threePrimeUTR	-0.00214	0.004456	-0.47953	0.648538	-0.1236
Rodents	CDS	0.167997	0.03608	4.65628	0.003481	0.747118
Rodents	fivePrimeUTR	0.002709	0.002925	0.926243	0.390056	-0.02072
Rodents	intergenic	-0.03024	0.022199	-1.3623	0.222022	0.108947
Rodents	intronic	-0.12446	0.018989	-6.55421	0.000604	0.857019
Rodents	lncRNA	-0.01447	0.009588	-1.50955	0.181897	0.154461
Rodents	ncGenes	-0.00048	0.000842	-0.57055	0.589017	-0.10663
Rodents	pseudogene	0.000492	0.001088	0.451979	0.667164	-0.12825
Rodents	smRNA	-7.12e-05	0.000233	-0.30577	0.770113	-0.14877
Rodents	threePrimeUTR	0.010118	0.004965	2.03771	0.087722	0.310499
Combined	CDS	0.237352	0.070129	3.38451	0.002004	0.252199
Combined	fivePrimeUTR	0.003795	0.005093	0.745092	0.462014	-0.01456
Combined	intergenic	-0.08149	0.052087	-1.56442	0.128207	0.044608
Combined	intronic	-0.0849	0.025081	-3.38488	0.002002	0.252244
Combined	lncRNA	0.016725	0.023109	0.723748	0.474827	-0.0156
Combined	ncGenes	-0.000564	0.001633	-0.34556	0.732086	-0.02924
Combined	pseudogene	-0.00162	0.001397	-1.16305	0.253976	0.011249
Combined	smRNA	-0.000213	0.000573	-0.37232	0.712269	-0.02858
Combined	threePrimeUTR	0.028433	0.023357	1.21733	0.232968	0.015307
